# Rare tRNAs with A-starting anticodons are functional and show codon-box dependent fitness effects

**DOI:** 10.64898/2026.05.15.725136

**Authors:** Parth K Raval, Sungbin Lim, Jenna Gallie, Deepa Agashe

## Abstract

Across the tree of life, there is immense diversity in transfer RNA (tRNA) gene copy number, anticodons, backbone sequences, and post-transcriptional modifications. Curiously, tRNAs with adenine-starting anticodons (tRNA_ANN_) are either absent or post-transcriptionally modified, suggesting purifying selection on unmodified tRNA_ANN_, e.g., due to non-functionality or toxicity. However, the functionality and fitness effects of ANN anticodons in their native tRNA backbones have not been measured. We generated tRNAs carrying all theoretically possible ANN anticodons, expressed them in *Escherichia coli* (genomically or on plasmids), tested functionality, and assessed fitness effects in various growth conditions. Contrary to expectation, every tRNA_ANN_ expressed from the genome was folded, matured, translationally active and substituted for native tRNA without severe fitness costs. Overexpression from a plasmid was also neutral in 50% of tRNA_ANN_-media combinations tested. In the remaining 50% of cases, tRNA_ANN_ decoding four-fold degenerate codon boxes (4D tRNA_ANN_) often improved fitness, whereas those decoding two-fold degenerate codon boxes (2D tRNA_ANN_) tended to impair fitness. We speculate that increased probability of miscoding by 2D tRNA_ANN_ may explain why they are more costly than 4D tRNA_ANN_, and hope that future work will elucidate the underlying mechanisms. Our results demonstrate a lack of strong and pervasive fitness costs of tRNA_ANN_ suggesting overall weak purifying selection, and sharpen the paradox of the near-universal absence of unmodified tRNA_ANN_.
