## Supplementary material for "Rare tRNAs with A-starting anticodons are functional and show codon-box dependent fitness effects": Table S1

### Sheet: Strains
Strains generated and/or used in this study (in the background of E.coli K12 MG1655)
Strains name	Genomic modification	Reference
pheV-ANN	pheV B34A (Genome)	This study
serX-ANN	serX B34A (Genome)	This study
proL-ANN	proL B34A (Genome)	This study
thrT-ANN	thrT B34A (Genome)	This study
glyU-ANN	glyU B34A (Genome)	This study
ΔpheV	Deletion of pheV	https://doi.org/10.7554/eLife.81005
ΔserX	Deletion of serX	https://doi.org/10.7554/eLife.81005
ΔproL	Deletion of proL	https://doi.org/10.7554/eLife.81005
ΔthrT	Deletion of thrT	https://doi.org/10.7554/eLife.81005
ΔglyU	Deletion of glyU	https://doi.org/10.7554/eLife.81005
ΔasnU	Deletion of asnU	https://doi.org/10.7554/eLife.81005
ΔasnV	Deletion of asnV	https://doi.org/10.7554/eLife.81005
ΔtyrV	Deletion of tyrV	https://doi.org/10.7554/eLife.81005
ΔthrW	Deletion of thrW	https://doi.org/10.7554/eLife.81005

### Sheet: Plasmids
Plasmids generated and used in this study
Plasmid name	Cloned gene	Reference
pACDH-asnT	asnT	This study
pACDH-asnT (Nat prom)	asnT (with native promoter)	This study
pACDH-aspU	aspU	This study
pACDH-leuV	leuV	This study
pACDH-proL	proL	This study
pACDH-thrW	thrW	This study
pUC19-pheV	pheV	This study
pUC19-tyrT	tyrT	This study
pUC19-cysT	cysT	This study
pUC19-hisR	hisR	This study
pUC19-ileV	ileV	This study
pUC19-asnT	asnT	This study
pUC19-serV	serV	This study
pUC19-aspU	aspU	This study
pUC19-serU	serU	This study
pUC19-aspU	aspU	This study
pUC19-leuU	leuU	This study
pUC19-leuV	leuV	This study
pUC19-proL	proL	This study
pUC19-thrU	thrU	This study
pUC19-thrW	thrW	This study
pUC19-valW	valW	This study
pUC19-alaX	alaX	This study
pUC19-glyU	glyU	This study
pACDH-asnT ATT	asnT B34A	This study
pACDH-asnT ATT (Nat prom)	asnT B34A(with native promoter)	This study
pACDH-aspU ATC	aspU B34A	This study
pACDH-leuV AAG	leuV B34A	This study
pACDH-proL AGG	proL B34A	This study
pACDH-thrW AGT	thrW B34A	This study
pUC19-pheV AAA	pheV B34A	This study
pUC19-tyrT ATA	tyrT B34A	This study
pUC19-cysT ACA	cysT B34A	This study
pUC19-hisR ATG	hisR B34A	This study
pUC19-ileV AAT	ileV B34A	This study
pUC19-asnT ATT	asnT B34A	This study
pUC19-aspU ATC	aspU B34A	This study
pUC19-serV ACT	serV B34A	This study
pUC19-serU AGA	serU B34A	This study
pUC19-serW AGA	serW B34A	This study
pUC19-leuU AAG	leuU B34A	This study
pUC19-leuV AAG	leuV B34A	This study
pUC19-proL AGG	proL B34A	This study
pUC19-thrU AGT	thrU B34A	This study
pUC19-thrW AGT	thrW B34A	This study
pUC19-valW AAC	valW B34A	This study
pUC19-alaX AGC	alaX B34A	This study
pUC19-glyU ACC	glyU B34A	This study

### Sheet: Primers - B34A on genome
Primers used to introduce B34A substiutions on the genome
ANN introduced	Isoacceptor gene	Genomic context	Primer name	Primers equence	Primer usage
AAA	pheV		pheV-US-Fp	TGCGGTATCGGTGATTAGTATCCCATTACTGATCATCCAG	Amplification of the native gene of interest with up to 200bp US and DS
			pheV-DS-Rp	CAGGTCTGGATAGAACCTGTGGTGTTTAATGACCTGC	Amplification of the native gene of interest with up to 200bp US and DS
			pheV-AAA-Fp-1	GGTCGACTCTAGAGGATCCCAGGTGACTTCAGCGCCGTAGGCGGTTTATTGCTGC	Mutagenesis and amplification of the gene with flanking region
			pheV-AAA-Rp-1	GACACGGGGATTTTtAATCCCCTGCTCTACCGACTGAGC	Mutagenesis and amplification of the gene with flanking region
			pheV-AAA-Fp-2	GTAGAGCAGGGGATTaAAAATCCCCGTGTCCTTGG	Mutagenesis and amplification of the gene with flanking region
			pheV-AAA-Rp-2	GGGATCGCGGCCGCCCCGAAGGACGGGGGTAAAGTATCAGGAGATTAATATCAATAAAATTACTCTCGTTAACG	Mutagenesis and amplification of the gene with flanking region
AGA	serX		serX-US-Fp	TAATCAGCAGAGTCATTATCTCCGCTTTTCCATGCTCTG	Amplification of the native gene of interest with up to 200bp US and DS
			serX-US-Rp	ACTCTCTTGCGCATTTTGATTGTTGACTGAGTAACCAGAC	Amplification of the native gene of interest with up to 200bp US and DS
			serX-AGA-Fp-1	TCCCGAAAAGCGTTGTGCGAAATTTATTCGCACTTATCGTTATGAT	Mutagenesis and amplification of the gene with flanking region
			serX-AGA-Rp-1	GCCGTATACACACTTTCtAGGCGTGCTCCTTCAGCC	Mutagenesis and amplification of the gene with flanking region
			serX-AGA-Fp-2	AGGAGCACGCCTaGAAAGTGTGTATACGGCAACGTATCG	Mutagenesis and amplification of the gene with flanking region
			serX-AGA-Rp-2	TGGCTGTCGCCAGTTGTCGAACCCCGG	Mutagenesis and amplification of the gene with flanking region
AGG	proL		proL.DS.KanTag.Fp	GTTTTTTTAT ATCTGCAATT AATTCGATAA ACAGACCGTG cgattgtgtaggctggagctgc	Amplification of Kan cassette from pKD4, with homology to 60bp downstream region of native proL
			proL.DS.KanTag.Rp	GGACGTTCTG ATAACAGAAA ATAAACAGGC TGTGATGTGT tatcctccttagttcctattc	Amplification of Kan cassette from pKD4, with homology to 60bp downstream region of native proL
			proL.AGG.mut.Fp	CCTGGTAGCGCACCGTCATAGGGTGTCG	Mutagenesis and amplification of the proL::KAN
			proL.DS.endKan.Rp	GTAGAAT CGCCGTGGAA TACTCAGGCG	Mutagenesis and amplification of the proL::KAN
AGT	thrT		thrT-US-Fp	ATGGGTTAATGGGCAGGAGGGTAACACCAGATGGG	Amplification of the native gene of interest with up to 200bp US and DS
			thrT-DS-Fp	TTCTACAAACATTTTCACCCCGCGATCGCGAGGCAAACCA	Amplification of the native gene of interest with up to 200bp US and DS
			thrTU-AGT-Fp-1	GCGCGCTACTTGATGCCGACTTAGCTCAGTAGGTAGAGCAACTGACTaGTAATCAGTAGG	Mutagenesis and amplification of the gene with flanking region
			thrTU-AGT-Rp-1	CCGACCTCACCCTTACtAAGGGTGCGCTCTACCAACTGAGCTATATCagcA	Mutagenesis and amplification of the gene with flanking region
			thrTU-AGT-Fp-2	AGAGCGCACCCTTaGTAAGGGTGAGGTCGGCAGTTCGAATCTGC	Mutagenesis and amplification of the gene with flanking region
			thrTU-AGT-Rp-2	TTATCGGCAATTAGCTCAGAACTTTTGCTACAACGCCCGCGCCAACG	Mutagenesis and amplification of the gene with flanking region
ACC	glyU	Single	Mut_glyU_Fp-1	ccgaaaccaactgatgcaAAGGGATTGATATCTCAGCTCC	Mutagenesis and amplification of the gene with flanking region
			Mut_glyU_Rp-1	GCTTGGTAAGCTCTCGTTCTAC	Mutagenesis and amplification of the gene with flanking region
			Mut_glyU_Fp-2	ttaccaagcTCTATACGAGGGTTCGATTCCC	Mutagenesis and amplification of the gene with flanking region
			Mut_glyU_Rp-2	gtgcgaaagcaggtcGTGAATCAGAAGACGATAATTAGGATA	Mutagenesis and amplification of the gene with flanking region
			glyU-US-Fp	TCGGTTACACCGTCATCAGC	Amplification of the native gene of interest with up to ca. 600bp US and DS
			glyU-DS-Rp	TCCAGTCGTTTTGGGTTGCT	Amplification of the native gene of interest with up to ca. 600bp US and DS

### Sheet: Primers - B34A on Plasmid
Primers used for clonning native tRNA genes in plasmid and B34A mutagenesis
ANN introduced	Isoacceptor gene*	Genomic context	Primer name	Primers equence	Primer usage	Amplicon
ATT	asnT	Single gene	asnT_HindIII_Fp	CTCATAAGCTTCGTTCACACGATTCCTCTGTAG	Cloning in pUC19	10bp US of gene start site
			asnT_NotI_Fp	CTCATGCGGCCGCCGTTCACACGATTCCTCTGTAG	Cloning in pACDH	10bp US of gene start site
			asnT_EcoRI_Rp	CTCATGAATTCCGAGGGGAAAATGGTGATGGCGTTC	Cloning in pUC19 and pACDH	150bp DS of gene end site (natural terminator included)
			asnT_Nat_prom_NotI_Fp	CTCATGCGGCCGCTTAACAACTTTGCAGATTAATTAAC	Cloning in pACDH with natural promoter	100bp US of gene start site
			ATT_mut_Fp	GAACGGCGGACTATTAATCCGTATGtC	Mutagenesis
			ATT_mut_Rp	GaCATACGGATTAATAGTCCGCCGTTC	Mutagenesis
ATC	aspU	Single gene	aspU_HindIII_Fp	CTCATAAGCTTAGAATTCGGTGGAGCGGTAGTTCA	Cloning in pUC19	10bp US of gene start site
			aspU_NotI_Fp	CTCATGCGGCCGCAGAATTCGGTGGAGCGGTAGTTCA	Cloning in pACDH	10bp US of gene start site
			aspU_EcoRI_Rp	CTCATGAATTCTTAATGCTATTTTCGTTAACTGAGGT	Cloning in pUC19 and pACDH	150bp DS of gene end site (natural terminator included)
			ATC_mut_Fp	GAATACCTGCCTATCACGCAGGGGG	Mutagenesis
			ATC mut Rp	CCCCCTGCGTGATAGGCAGGTATTC	Mutagenesis
AAG	leuV	Single gene	leuV_HindIII_Fp	CTCATAAGCTTAAGTAAGATGACTGTGCGA	Cloning in pUC19	15 bp US of gene start site
			leuV_NotI_Fp	CTCATGCGGCCGCAAGTAAGATGACTGTGCGA	Cloning in pACDH	15 bp US of gene start site
			leuV_EcoRI_Rp	CTCATGAATTCCATCGTGCCTGGCACTTATTGC	Cloning in pUC19 and pACDH	100bp DS of gene end site (natural terminator included)
			AAG_mut_Fp	CGCTAGCTTAAGGTGTTAGTGTC	Mutagenesis
			AAG_mut_Rp	GACACTAACACCTTAAGCTAGCG	Mutagenesis
AGT	thrW	Single gene	thrW_HindIII_Fp	CTCATAAGCTTTCCTTTCAGGGCCGATATAGCTC	Cloning in pUC19	10bp US of gene start site
			thrW_NotI_Fp	CTCATGCGGCCGCTCCTTTCAGGGCCGATATAGCTC	Cloning in pACDH	10bp US of gene start site
			thrW_EcoRI_Rp	CTCATGAATTCAGGATGTATAGTGAGCGAAGCCCTA	Cloning in pUC19 and pACDH	150bp DS of gene end site (natural terminator included)
			AGT_mut_Fp	GAGCAGCGCATTAGTAATGCGAAGGTC	Mutagenesis
			AGT_mut_Rp	GACCTTCGCATTACTAATGCGCTGCTC	Mutagenesis
AGG	proL	Single gene	proL_HindIII_Fp	CTCATAAGCTTAGCCACGAGTCGGCACGTAGCGCAG	Cloning in pUC19	10bp US of gene start site
			proL_NotI_Fp	CTCATGCGGCCGCAGCCACGAGTCGGCACGTAGCGCAG	Cloning in pACDH	10bp US of gene start site
			proL_EcoRI_Rp	CTCATGAATTCACAGAAAATAAACAGGCTGTGATG	Cloning in pUC19 and pACDH	100bp DS of gene end site (natural terminator included)
			AGG_mut_Fp	GCGCACCGTCATAGGGTGTCGGGGGTC	Mutagenesis
			AGG_mut_Rp	GACCCCCGACACCCTATGACGGTGCGC	Mutagenesis
AAA	pheV	Single gene	pheV_HindIII_Fp	CTCATAAGCTTGCGCCCCGTTGCCCGGATAGCTCAG	Cloning in pUC19	10bp US of gene start site
			pheV_EcoRI_Rp	CTCATGAATTCAAAGTATCAGGAGATTAATATCAATA	Cloning in pUC19	150bp DS of gene end site (natural terminator included)
			AAA_mut_Fp	AGAGCAGGGGATTAAAAATCCCCGTGTC	Mutagenesis
			AAA_mut_Rp	GACACGGGGATTTTTAATCCCCTGCTCT	Mutagenesis
ATA	tyrT	operon	tyrT_HindIII_Fp	CTCATAAGCTATTACCCCGTggtGGGGTTCCCGAGCGGCC	Cloning in pUC19	10bp US of gene start site
			tyrT_EcoRI_Rp	CTCATGAATTCAAAAAGGGCATCAAATGATGCCCTTTTAACTTTCACAATCTCACCGAAGTTACCACAT	Cloning in pUC19	50bp DS + 30bp end of the operon terminator (TAAAAGGGCA TCATTTGATG CCCTTTTT) added
			ATA_mut_Fp	AAAGGGAGCAGACTATAAATCTGCCGTCAT	Mutagenesis
			ATA_mut_Rp	ATGACGGCAGATTTATAGTCTGCTCCCTTT	Mutagenesis
ACA	cysT	operon	cysT_HindIII_Fp	CTCATAAGCTTTGAAGAATTTggcGCGTTAACAAAGC	Cloning in pUC19	10bp US of gene start site
			cysT_EcoRI_Rp	CTCATGAATTCAAAAAACCCCGCCGAAGCGGGGTTCAAAAGTCTACCGATTCCACCATCCGGGCT	Cloning in pUC19	10bp DS + 30bp operon terminator from argX-hisR-leuT-proM operon (TTTTGAACCCCGCTTCGGCGGGGTTTTTTG) added
			ACA_mut_Fp	ATGTAGCGGATTACAAATCCGTCTAGTCCG	Mutagenesis
			ACA_mut_Rp	ATGTAGCGGATTACAAATCCGTCTAGTCCG	Mutagenesis
AGT	hisR	operon	hisR_HindIII_Fp	CTCATAAGCTTCAAGATTTGTAGTggtGGCTATAGCTCA	Cloning in pUC19	10bp US of gene start site
			hisR_EcoRI_Rp	CTCATGAATTCAAAAAACCCCGCCGAAGCGGGGTTCAAAACACCTTCGCATTGTCACAACTTCTAA	Cloning in pUC19	30bp DS + 30bp end of operon terminator (TTTTGAACCCCGCTTCGGCGGGGTTTTTTG) added
			ATG_mut_Fp	TAGAGCCCTGGATTATGATTCCAGTTGTCG	Mutagenesis
			ATG_mut_Rp	CGACAACTGGAATCATAATCCAGGGCTCTA	Mutagenesis
AAT	ileV	operon	ileV_HindIII_Fp	CTCATAAGCTTGTAAAACCTCTACaggCTTGTAGCTCAGGT	Cloning in pUC19	10bp US of gene start site
			ileV_EcoRI_Rp	CTCATGAATTCAAAAAACCCCGCCGAAGCGGGGTTCAAAATCTTCAAATTTGCCGTGCAAATTtggTAGG	Cloning in pUC19	20bp DS + 30bp operon terminator from argX-hisR-leuT-proM operon (TTTTGAACCCCGCTTCGGCGGGGTTTTTTG) added
			AAT_mut_Fp	TAGAGCGCACCCCTAATAAGGGTGAGGTCG	Mutagenesis
			AAT_mut_Rp	CGACCTCACCCTTATTAGGGGTGCGCTCTA	Mutagenesis
ACT	serV	operon	serV_HindIII_Fp	CTCATAAGCTTAGAGGCGTGTggtGAGGTGGCCGAG	Cloning in pUC19	10bp US of gene start site
			serV_EcoRI_Rp	CTCATGAATTCTCGACAGGCAAAAGAAAAAGGGGTTAGCATTTAGCTAACCTTCGTAGCCGAGTACTCTATCCAGC	Cloning in pUC19	40bp DS + 40bp terminator from serT (GGTTAGCTAA ATGCTAACCC CTTTTTCTTT TGCCTGTCGA) added
			ACT_mut_Fp	GAAGGCGCTCCCCTACTAAGGGAGTATGCGGTC	Mutagenesis
			ACT_mut_Rp	GACCGCATACTCCCTTAGTAGGGGAGCGCCTTC	Mutagenesis
AGA	serU	Single	serU_HindIII_Fp	CTCATAAGCTTCCTGGCATCATGGCAACCATCTG	Cloning in pUC19	20bp US of gene start site
			serU_EcoRI_Rp	CTCATGAATTCGAATGTCACAGTATCGAACAGAAA	Cloning in pUC19	100bp DS of gene start site
			AGA_mut_Fp	GAACGGACCGGTCTCGAAAACCAGAGTAGG	Mutagenesis
			AGA_mut_Rp	GAACCCCCGGTAGAGTTGCCCCTACTCTGG	Mutagenesis
AGA	serW	Single	serW_HindIII_Fp	CTCATAAGCTTATGAGGTTTGGTAGCAAAAC	Cloning in pUC19	20bp US of gene start site
			serW_EcoRI_Rp	CTCATGAATTCCAGGCAGCTTAGAAATCACAGGTAA	Cloning in pUC19	100bp DS of gene start site
			AGA_mut_Fp	GAAGGAGCACGCCTAGAAAGTGTGTA	Mutagenesis
			AGA_mut_Rp	GTTGCCGTATACACACTTTCTAGGCGTGC	Mutagenesis
AAG	leuU	Single	leuU_HindIII_Fp	CTCATAAGCTTTAGTATCCGTgccGAGGTGGTGGAATTGGT	Cloning in pUC19	10bp US of gene start site
			leuU_EcoRI_Rp	CTCATGAATTCAGTAAAGCAACTGGACGAGATACAG	Cloning in pUC19	100bp DS of gene start site
			AAG_mut_Fp	AGACACGCTACCTTAAGGTGGTAGTGCCCA	Mutagenesis
			AAG_mut_Rp	TGGGCACTACCACCTTAAGGTAGCGTGTCT	Mutagenesis
AGT	thrU	Operon	thrU_HindIII_Fp	CATCATAAGCTTCTTGATgccGACTTAGCTCAGTAGGT	Cloning in pUC19	10bp US of gene start site
			thrU_EcoRI_Rp	CTCATGAATTCAAAAAGGGCATCAAATGATGCCCTTTTAGGGAACCCCACCGGAC	Cloning in pUC19	20bp DS of gene start site + CTAAAAGGGCATCATTTGATGCCCTTTTTG terminator
			AGT_mut_Fp	AGAGCAACTGACTAGTAATCAGTAGGTCAC	Mutagenesis
			AGT_mut_Rp	GTGACCTACTGATTACTAGTCAGTTGCTCT	Mutagenesis
AGT	thrV	Operon	thrV_HindIII_Fp	CATCATAAGCTTAATTTAGCGTgctGATATGGCTCAGTTGGT	Cloning in pUC19	10bp US of gene start site
			thrV_EcoRI_Rp	CTCATGAATTCCGACAAACAACAGATAAAACAAAAGGCCCAGTCTTCCGATTTAACCTAAAAAGtggTGCTGAT	Cloning in pUC19	20bp DS of gene start site + TCGGAAGACTGGGCCTTTTGTTTTATCTGTTGTTTGTCGG end of its operon terminator
			AGT_mut_Fp	AGAGCGCACCCTTAGTAAGGGTGAGGTCCC	Mutagenesis
			AGT_mut_Rp	GGGACCTCACCCTTACTAAGGGTGCGCTCT	Mutagenesis
AAC	valW	Operon (last gene)	valW_HindIII_Fp	CTCATAAGCTTCCAATTGAACGCACCATCCTgcgTCCGTAG	Cloning in pUC19	20bp US of gene start site
			valW_EcoRI_Rp	CTCATGAATTCTGATAACGCATACGAAGACAGTGTAAATCT	Cloning in pUC19	100bp DS of gene start site
			AAC_mut_Fp	TAGAGCACCACCTTAACATGGTGGGGGTCG	Mutagenesis
			AAC_mut_Rp	CGACCCCCACCATGTTAAGGTGGTGCTCTA	Mutagenesis
AGC	alaX	Single	alaX_HindIII_Fp	CTCATAAGCTTTTGGTACGTAAACGCATCGTgggGCTAT	Cloning in pUC19	20bp US of gene start site
			alaX_EcoRI_Rp	CTCATGAATTCAAGCAAACAGGGGGCCAGCCTGTTGCCGAT	Cloning in pUC19	150bp DS of gene start site
			AGC_mut_Fp	AGAGCGCTTGCATAGCATGCAAGAGGTCAG	Mutagenesis
			AGC_mut_Rp	CTGACCTCTTGCATGCTATGCAAGCGCTCT	Mutagenesis
ACC	glyU	Single	glyU_HindIII_Fp	CATCATAAGCTTGCATCTCGAAgcgGGCGTAGTTCAATGGTA	Cloning in pUC19	10bp US of gene start site
			glyU_EcoRI_Rp	CTCATGAATTCTTGTTAAAAGCGTAGATAACCACTTATTTA	Cloning in pUC19	150bp DS of gene start site
			ACC_mut_Fp	AGAGCACGACCTTACCAAGGTCGGGGTCGC	Mutagenesis
			ACC_mut_Rp	GCGACCCCGACCTTGGTAAGGTCGTGCTCT	Mutagenesis
*To introduce tRNAANN from the plasmid, we prioritized on isoacceptor tRNABNN backbone encoded by single copy isoacceptor tRNA genes or the last isoacceptor genes within an operon, to also allow cloning of ca. 100-150 base pairs downstream region with potential terminator. If the nearby isoacceptors were in the middle of operons, we appended terminator of the same operon (if annotated) or from ot…
