## Supplementary material for "Rare tRNAs with A-starting anticodons are functional and show codon-box dependent fitness effects": Table S2

Species	GtRNAdb ID	Isotype	Anticodon	Score	Introns
Bacillus coagulans 2-6	tRNA-Pro-AGG-1-1	Pro	AGG	81.8	0
Bacillus coagulans 36D1	tRNA-Pro-AGG-1-1	Pro	AGG	81.8	0
Bacillus coagulans DSM 1 ATCC 7050	tRNA-Pro-AGG-1-1	Pro	AGG	81.8	0
Bacillus coagulans HM-08	tRNA-Pro-AGG-1-1	Pro	AGG	81.8	0
Candidatus Cloacimonas acidaminovorans str. Evry	tRNA-Leu-AAG-1-1	Leu	AAG	76.8	0
Crinalium epipsammum PCC 9333	tRNA-Ile-AAT-1-1	Ile	AAT	70	0
Deferribacter desulfuricans SSM1	tRNA-Leu-AAG-1-1	Leu	AAG	71.7	0
Desulfosporosinus meridiei DSM 13257	tRNA-Ser-AGA-1-1	Ser	AGA	78	0
Flexistipes sinusarabici DSM 4947	tRNA-Leu-AAG-1-1	Leu	AAG	73.2	0
Fretibacterium fastidiosum SGP1	tRNA-Leu-AAG-1-1	Leu	AAG	72.8	0
Lactobacillus acidophilus FSI4	tRNA-Thr-AGT-1-1	Thr	AGT	77.5	0
Lactobacillus acidophilus La-14	tRNA-Thr-AGT-1-1	Thr	AGT	77.5	0
Lactobacillus acidophilus NCFM	tRNA-Thr-AGT-1-1	Thr	AGT	77.5	0
Lactobacillus amylovorus GRL 1112	tRNA-Thr-AGT-1-1	Thr	AGT	77.5	0
Lactobacillus amylovorus GRL1118	tRNA-Thr-AGT-1-1	Thr	AGT	77.5	0
Lactobacillus brevis ATCC 367	tRNA-Thr-AGT-1-1	Thr	AGT	81	0
Lactobacillus brevis BSO 464	tRNA-Thr-AGT-1-1	Thr	AGT	81	0
Lactobacillus brevis KB290	tRNA-Thr-AGT-1-1	Thr	AGT	81	0
Lactobacillus buchneri CD034	tRNA-Thr-AGT-1-1	Thr	AGT	76.4	0
Lactobacillus buchneri NRRL B-30929	tRNA-Thr-AGT-1-1	Thr	AGT	76.4	0
Lactobacillus crispatus ST1	tRNA-Thr-AGT-1-1	Thr	AGT	79.7	0
Lactobacillus delbrueckii subsp. bulgaricus 2038	tRNA-Thr-AGT-1-1	Thr	AGT	81.3	0
Lactobacillus delbrueckii subsp. bulgaricus 2038	tRNA-Thr-AGT-1-2	Thr	AGT	81.3	0
Lactobacillus delbrueckii subsp. bulgaricus ATCC 11842 JCM 1002	tRNA-Thr-AGT-1-1	Thr	AGT	81.3	0
Lactobacillus delbrueckii subsp. bulgaricus ATCC 11842 JCM 1002	tRNA-Thr-AGT-1-2	Thr	AGT	81.3	0
Lactobacillus delbrueckii subsp. bulgaricus ATCC BAA-365	tRNA-Thr-AGT-1-1	Thr	AGT	81.3	0
Lactobacillus delbrueckii subsp. bulgaricus ATCC BAA-365	tRNA-Thr-AGT-1-2	Thr	AGT	81.3	0
Lactobacillus delbrueckii subsp. bulgaricus ND02	tRNA-Thr-AGT-1-1	Thr	AGT	81.3	0
Lactobacillus delbrueckii subsp. bulgaricus ND02	tRNA-Thr-AGT-1-2	Thr	AGT	81.3	0
Lactobacillus fermentum CECT 5716	tRNA-Thr-AGT-1-1	Thr	AGT	82	0
Lactobacillus fermentum F-6	tRNA-Thr-AGT-1-1	Thr	AGT	82	0
Lactobacillus fermentum IFO 3956	tRNA-Thr-AGT-1-1	Thr	AGT	82	0
Lactobacillus gasseri ATCC 33323 JCM 1131	tRNA-Thr-AGT-1-1	Thr	AGT	77.6	0
Lactobacillus gasseri ATCC 33323 JCM 1131	tRNA-Thr-AGT-2-1	Thr	AGT	76.7	0
Lactobacillus helveticus CNRZ32	tRNA-Thr-AGT-1-1	Thr	AGT	77.5	0
Lactobacillus helveticus DPC 4571	tRNA-Thr-AGT-1-1	Thr	AGT	77.5	0
Lactobacillus helveticus H10	tRNA-Thr-AGT-1-1	Thr	AGT	77.5	0
Lactobacillus helveticus H9	tRNA-Thr-AGT-1-1	Thr	AGT	77.5	0
Lactobacillus helveticus KLDS1.8701	tRNA-Thr-AGT-1-1	Thr	AGT	77.5	0
Lactobacillus helveticus R0052	tRNA-Thr-AGT-1-1	Thr	AGT	77.5	0
Lactobacillus johnsonii DPC 6026	tRNA-Thr-AGT-1-1	Thr	AGT	77.6	0
Lactobacillus johnsonii DPC 6026	tRNA-Thr-AGT-1-2	Thr	AGT	77.6	0
Lactobacillus johnsonii FI9785	tRNA-Thr-AGT-1-1	Thr	AGT	77.6	0
Lactobacillus johnsonii FI9785	tRNA-Thr-AGT-1-2	Thr	AGT	77.6	0
Lactobacillus johnsonii N6.2	tRNA-Thr-AGT-1-1	Thr	AGT	77.6	0
Lactobacillus johnsonii N6.2	tRNA-Thr-AGT-1-2	Thr	AGT	77.6	0
Lactobacillus johnsonii NCC 533	tRNA-Thr-AGT-1-1	Thr	AGT	77.6	0
Lactobacillus johnsonii NCC 533	tRNA-Thr-AGT-1-2	Thr	AGT	77.6	0
Lactobacillus kefiranofaciens ZW3	tRNA-Thr-AGT-1-1	Thr	AGT	76.4	0
Lactobacillus mucosae LM1	tRNA-Thr-AGT-1-1	Thr	AGT	82	0
Lactobacillus plantarum 16	tRNA-Thr-AGT-1-1	Thr	AGT	81	0
Lactobacillus plantarum B21	tRNA-Asn-ATT-1-1	Asn	ATT	78.7	0
Lactobacillus plantarum B21	tRNA-Thr-AGT-1-1	Thr	AGT	81	0
Lactobacillus plantarum JDM1	tRNA-Thr-AGT-1-1	Thr	AGT	81	0
Lactobacillus plantarum subsp. plantarum P-8	tRNA-Thr-AGT-1-1	Thr	AGT	81	0
Lactobacillus plantarum subsp. plantarum ST-III	tRNA-Thr-AGT-1-1	Thr	AGT	81	0
Lactobacillus plantarum WCFS1	tRNA-Thr-AGT-1-1	Thr	AGT	81	0
Lactobacillus plantarum ZJ316	tRNA-Thr-AGT-1-1	Thr	AGT	81	0
Lactobacillus reuteri DSM 20016	tRNA-Thr-AGT-1-1	Thr	AGT	77.5	0
Lactobacillus reuteri I5007	tRNA-Thr-AGT-1-1	Thr	AGT	77.5	0
Lactobacillus reuteri JCM 1112	tRNA-Thr-AGT-1-1	Thr	AGT	77.5	0
Lactobacillus reuteri SD2112	tRNA-Thr-AGT-1-1	Thr	AGT	77.5	0
Lactobacillus reuteri TD1	tRNA-Thr-AGT-1-1	Thr	AGT	77.5	0
Lactobacillus sanfranciscensis TMW 1.1304	tRNA-Thr-AGT-1-1	Thr	AGT	78.1	0
Lactobacillus sp. wkB8	tRNA-Thr-AGT-1-1	Thr	AGT	77.5	0
Leuconostoc carnosum JB16	tRNA-Leu-AAG-1-1	Leu	AAG	71.2	0
Leuconostoc carnosum JB16	tRNA-Thr-AGT-1-1	Thr	AGT	71.7	0
Leuconostoc citreum KM20	tRNA-Leu-AAG-1-1	Leu	AAG	73.8	0
Leuconostoc citreum KM20	tRNA-Thr-AGT-1-1	Thr	AGT	71.7	0
Leuconostoc gelidum JB7	tRNA-Leu-AAG-1-1	Leu	AAG	73.7	0
Leuconostoc gelidum JB7	tRNA-Thr-AGT-1-1	Thr	AGT	71.7	0
Leuconostoc gelidum subsp. gasicomitatum LMG 18811	tRNA-Leu-AAG-1-1	Leu	AAG	73.7	0
Leuconostoc gelidum subsp. gasicomitatum LMG 18811	tRNA-Thr-AGT-1-1	Thr	AGT	71.7	0
Leuconostoc kimchii IMSNU 11154	tRNA-Leu-AAG-1-1	Leu	AAG	71.4	0
Leuconostoc kimchii IMSNU 11154	tRNA-Thr-AGT-1-1	Thr	AGT	70.5	0
Leuconostoc mesenteroides KFRI-MG	tRNA-Leu-AAG-1-1	Leu	AAG	71.2	0
Leuconostoc mesenteroides subsp. mesenteroides ATCC 8293	tRNA-Leu-AAG-1-1	Leu	AAG	71.2	0
Leuconostoc mesenteroides subsp. mesenteroides J18	tRNA-Leu-AAG-1-1	Leu	AAG	71.2	0
Leuconostoc sp. C2	tRNA-Leu-AAG-1-1	Leu	AAG	71.4	0
Leuconostoc sp. C2	tRNA-Thr-AGT-1-1	Thr	AGT	70.5	0
Mesoplasma florum L1 ATCC 33453	tRNA-Thr-AGT-1-1	Thr	AGT	86.9	0
Mesoplasma florum W37	tRNA-Thr-AGT-1-1	Thr	AGT	86.9	0
Mesorhizobium australicum WSM2073	tRNA-Tyr-ATA-1-1	Tyr	ATA	70.4	0
Mycobacterium abscessus DJO-44274	tRNA-Thr-AGT-1-1	Thr	AGT	81.9	0
Mycobacterium abscessus subsp. bolletii MC1518	tRNA-Thr-AGT-1-1	Thr	AGT	73.7	0
Mycoplasma agalactiae 5632	tRNA-Leu-AAG-1-1	Leu	AAG	73.2	0
Mycoplasma agalactiae PG2	tRNA-Leu-AAG-1-1	Leu	AAG	73.2	0
Mycoplasma bovis CQ-W70	tRNA-Leu-AAG-1-1	Leu	AAG	73.2	0
Mycoplasma bovis HB0801	tRNA-Leu-AAG-1-1	Leu	AAG	73.2	0
Mycoplasma bovis Hubei-1	tRNA-Leu-AAG-1-1	Leu	AAG	73.2	0
Mycoplasma bovis PG45	tRNA-Leu-AAG-1-1	Leu	AAG	73.2	0
Mycoplasma capricolum subsp. capricolum ATCC 27343	tRNA-Thr-AGT-1-1	Thr	AGT	88	0
Mycoplasma capricolum subsp. capripneumoniae 87001	tRNA-Thr-AGT-1-1	Thr	AGT	86.7	0
Mycoplasma capricolum subsp. capripneumoniae F38	tRNA-Thr-AGT-1-1	Thr	AGT	86.7	0
Mycoplasma capricolum subsp. capripneumoniae ILRI181	tRNA-Thr-AGT-1-1	Thr	AGT	86.7	0
Mycoplasma crocodyli MP145	tRNA-Leu-AAG-1-1	Leu	AAG	70.4	0
Mycoplasma cynos C142	tRNA-Leu-AAG-1-1	Leu	AAG	73.9	0
Mycoplasma fermentans JER	tRNA-Leu-AAG-1-1	Leu	AAG	71.4	0
Mycoplasma fermentans M64	tRNA-Leu-AAG-1-1	Leu	AAG	71.4	0
Mycoplasma fermentans PG18	tRNA-Leu-AAG-1-1	Leu	AAG	71.4	0
Mycoplasma leachii 99	tRNA-Thr-AGT-1-1	Thr	AGT	88	0
Mycoplasma leachii PG50	tRNA-Thr-AGT-1-1	Thr	AGT	88	0
Mycoplasma meleagridis B2096 8B	tRNA-Leu-AAG-1-1	Leu	AAG	73.9	0
Mycoplasma mycoides subsp. capri LC str. 95010	tRNA-Thr-AGT-1-1	Thr	AGT	88	0
Mycoplasma mycoides subsp. capri str. GM12	tRNA-Thr-AGT-1-1	Thr	AGT	88	0
Mycoplasma mycoides subsp. capri str. GM12	tRNA-Thr-AGT-1-1	Thr	AGT	88	0
Mycoplasma mycoides subsp. mycoides izsam_mm5713	tRNA-Thr-AGT-1-1	Thr	AGT	88	0
Mycoplasma mycoides subsp. mycoides SC str. Gladysdale	tRNA-Thr-AGT-1-1	Thr	AGT	88	0
Mycoplasma mycoides subsp. mycoides SC str. PG1	tRNA-Thr-AGT-1-1	Thr	AGT	88	0
Mycoplasma putrefaciens KS1	tRNA-Thr-AGT-1-1	Thr	AGT	85.9	0
Mycoplasma putrefaciens Mput9231	tRNA-Thr-AGT-1-1	Thr	AGT	85.9	0
Mycoplasma yeatsii GM274B	tRNA-Thr-AGT-1-1	Thr	AGT	85.9	0
Oenococcus kitaharae DSM 17330	tRNA-Ser-AGA-1-1	Ser	AGA	74.8	0
Oenococcus kitaharae DSM 17330	tRNA-Thr-AGT-1-1	Thr	AGT	84.4	0
Oenococcus oeni PSU-1	tRNA-Ser-AGA-1-1	Ser	AGA	74.8	0
Oenococcus oeni PSU-1	tRNA-Thr-AGT-1-1	Thr	AGT	83.2	0
Plautia stali symbiont	tRNA-Ile-AAT-1-1	Ile	AAT	81.2	0
Salinispora arenicola CNS-205	tRNA-Pro-AGG-1-1	Pro	AGG	72.4	0
Salmonella enterica subsp. enterica serovar Gallinarum str. 287	tRNA-Ser-AGA-1-1	Ser	AGA	76.8	0
Spiroplasma apis B31	tRNA-Thr-AGT-1-1	Thr	AGT	87.6	0
Spiroplasma culicicola AES-1	tRNA-Thr-AGT-1-1	Thr	AGT	88.8	0
Spiroplasma diminutum CUAS-1	tRNA-Thr-AGT-1-1	Thr	AGT	88.8	0
Spiroplasma sabaudiense Ar-1343	tRNA-Thr-AGT-1-1	Thr	AGT	86.1	0
Spiroplasma taiwanense CT-1	tRNA-Thr-AGT-1-1	Thr	AGT	88.8	0
Streptococcus suis ST3	tRNA-Asn-ATT-1-1	Asn	ATT	74.3	0
Weissella ceti WS08	tRNA-Leu-AAG-1-1	Leu	AAG	77.5	0
Weissella ceti WS08	tRNA-Thr-AGT-1-1	Thr	AGT	82.8	0
Weissella ceti WS105	tRNA-Leu-AAG-1-1	Leu	AAG	77.5	0
Weissella ceti WS105	tRNA-Thr-AGT-1-1	Thr	AGT	82.8	0
Weissella ceti WS74	tRNA-Leu-AAG-1-1	Leu	AAG	77.5	0
Weissella ceti WS74	tRNA-Thr-AGT-1-1	Thr	AGT	82.8	0
Weissella koreensis KACC 15510	tRNA-Thr-AGT-1-1	Thr	AGT	83.1	0
